# Disaggregation as an interaction mechanism among intestinal bacteria

**DOI:** 10.1101/2022.07.22.501191

**Authors:** Deepika Sundarraman, T. Jarrod Smith, Jade V. Z. Kast, Karen Guillemin, Raghuveer Parthasarathy

## Abstract

The gut microbiome contains hundreds of interacting species that together influence host health and development. The mechanisms by which intestinal microbes can interact, however, remain poorly mapped and are often modeled as spatially unstructured competitions for chemical resources. Recent imaging studies examining the zebrafish gut have shown that patterns of aggregation are central to bacterial population dynamics. In this study, we focus on bacterial species of genera *Aeromonas* and *Enterobacter*. Two zebrafish gut derived isolates, *Aeromonas* ZOR0001 (AE) and *Enterobacter* ZOR0014 (EN), when mono-associated with the host, are highly aggregated and located primarily in the intestinal midgut. An *Aeromonas* isolate derived from the commensal strain, *Aeromonas-MB4* (AE-MB4), differs from the parental strain in that it is composed mostly of planktonic cells localized to the anterior gut. When challenged by AE-MB4, clusters of EN rapidly fragment into non-motile, slow-growing, dispersed individual cells with overall abundance two orders of magnitude lower than the mono-association value. In the presence of a certain set of additional gut bacterial species, these effects on EN are dampened. In particular, if AE-MB4 invades an already established multi-species community, EN persists in the form of large aggregates. These observations reveal an unanticipated competition mechanism based on manipulation of bacterial spatial organization, namely dissolution of aggregates, and provide evidence that multi-species communities may facilitate stable intestinal co-existence.

**Significance:** The diverse microbial communities inhabiting vertebrate intestines influence many aspects of their hosts’ health and development. The rules governing community assembly and even the types of interactions that are possible among gut microbes remain poorly understood, however, with the role of spatial aggregation in interspecies dynamics being especially unclear. To address this, we performed live imaging studies of the larval zebrafish gut, focusing on two spatially distinct bacterial species that exhibit strong competition, discovering that the latter can induce a striking, rapid disintegration of aggregates of the former. This competition is attenuated in the presence of a particular set of additional bacterial species. Our findings reveal an unanticipated interaction mechanism and highlight that diverse communities may stabilize the gut microbiome.
