## Supplemental Data S5 for "Disaggregation as an interaction mechanism among intestinal bacteria"

### Sheet: Aggregated
	0	1	2	3	4	5	6	7	8	9	10	11	12	13	14	15	16
Time	0	0.333333	0.666667	1	1.33333	1.66667	2	2.33333	2.66667	3	3.33333	3.66667
Abundance	48	59	69	100	86	114	144	167	166	207	184	216
Time	0	0.333333	0.666667	1	1.33333	1.66667	2	2.33333	2.66667	3	3.33333	3.66667	4	4.33333	4.66667	5	5.33333
Abundance	3	3	2	5	4	9	8	9	13	14	19	26	24	29	40	42	51
Time	0	0.333333	0.666667	1	1.33333	1.66667	2	2.33333	2.66667	3	3.33333
Fluorescence	2273997	2086584	3244867	4195345	5146181	5751343	8312277	8123798	10936720	10798254	19449704
Time	8312277, 8123798, 10936720, 10798254, 19449704	0.333333	0.666667	1	1.33333	1.66667	2	2.33333	2.66667
Abundance	5	10	11	13	25	34	40	57	95

### Sheet: Planktonic
	0	1	2	3	4	5	6	7	8	9	10	11	12	13
Time	0	0.5	1	1.5	2	2.5	3	3.5	4	4.5	5	5.5	6	6.5
Abundance	17	15	23	21	26	24	25	41	64	87	101	105	143	149
Time	0	0.333333	0.666667	1	1.33333	1.66667	2	2.33333	2.66667	3	3.33333
Abundance	459	427	500	527	536	560	569	684	747	750	875
Time	0	0.5	1	1.5	2	2.5	3	3.5	4	4.5	5	5.5
Abundance	37	33	32	47	46	43	45	46	53	54	65	80
