## Supplemental Data S6 for "Disaggregation as an interaction mechanism among intestinal bacteria"

### Sheet: Sheet 1
	0	1	2	3	4	5	6	7	8	9	10	11	12	13	14	15	16	17	18
0	0	0.333333	0.666667	1	1.33333	1.66667	2	2.33333	2.66667	3	3.33333	3.66667	4	4.33333	4.66667	5	5.33333	5.66667	6
1	0.00231502	0.00439765	0.0019686	0.00203978	0.000306717	0.00250209	0.0149942	0.0145491	0.0595799	0.525103	0.429028	0.390949	0.494941	0.498297	0.59348	0.445718	0.368857	0.434171	0.417316
2	0	0.666667	1.33333	2	2.66667	3.33333	4	4.66667	5.33333	6
3	0.015062	0.0103128	0.0952381	0.161936	0.0857647	0.151017	0.231291	0.422157	0.528107	0.39201
4	0	0.666667	1.33333	2	2.66667	3.33333	4	4.66667
5	0.0451256	0.0777904	0.0765002	0.207698	0.280158	0.404033	0.770585	0.717092
